# Inversions Dominate Evolution in the Highly Admixed European Sardine (*Sardina pilchardus*)

**DOI:** 10.1101/2025.01.15.633256

**Authors:** SJ Sabatino, M. P Cabezas, P Pereira, S Garrido, A Múrias, M Carneiro, PJ Talhadas, B Louro, C Cox, AVM Canário, A Veríssimo

**Affiliations:** CIBIO-InBIO, Research Center in Biodiversity and Genetic Resources, University of Porto, Vairão 4485-661, Portugal; BIOPOLIS Program in Genomics, Biodiversity and Land Planning, CIBIO, Vairão 4485-661, Portugal; Centre of Molecular and Environmental Biology (CBMA) and ARNET—Aquatic Research Network, Department of Biology, University of Minho, Gualtar Campus, 4710-057 Braga, Portugal; Institute of Science and Innovation for Bio-Sustainability (IB-S), University of Minho, Gualtar Campus, 4710-057 Braga, Portugal; Portuguese Institute for Sea and Atmosphere (IPMA), Lisbon, Portugal; Marine and Environmental Sciences Centre (MARE), Faculty of Sciences, University of Lisbon, Portugal; Faculty of Sciences, University of Porto, Porto, Portugal; Algarve Centre for Marine Sciences (CCMAR/CIMAR), Gambelas Campus, University of Algarve, 8005-139 Faro, Portugal

## Abstract

Inversions can play key roles in the genetic architecture of adaptation, but the scale of their effects across different species remains poorly understood. Here, we use whole-genome sequencing to investigate the influence of inversions on the population genomics of the r-selected European sardine (*Sardina pilchardus*). Allele frequency differences from millions of SNPs across 34 populations spanning the species’ range were analyzed. Genomic scans identified several extreme outlier regions overlapping chromosome-scale inversions, collectively representing over half the genome. Our findings suggest these inversions are associated with locally adapted life history strategies. First, SNPs within outlier regions containing inversions exhibited striking allele frequency differences between Atlantic and Mediterranean sardines, which differ in key adaptive life history traits. In the Atlantic, inversion allele frequencies varied latitudinally, while in the Mediterranean, they shifted longitudinally, aligning with temperature and oceanographic features that influence sardine life history strategies. Moreover, adjacent populations in contrasting environments displayed pronounced allele frequency differences in inversions. These spatial patterns of allele frequencies sharply contrasted with those based on neutral loci, indicating they are driven by selection. After rigorously filtering SNPs affected by selection and inversions, sardine populations showed high admixture across their range but significant population structure and isolation by distance, especially in the Mediterranean. This study demonstrates that inversions can shape genome-wide patterns of genetic diversity and population structure in highly admixed r-selected marine species. These findings also offer crucial insights for stock delimitation and management of this commercially valuable species in the face of climate change.
