## Supplementary material for "Inversions Dominate Evolution in the Highly Admixed European Sardine (*Sardina pilchardus*)": Table S1

### Sheet: pairwise_fst
Hard_Filtered		BRC_J	ENC_A	ENC_J	NFR_A	NFR_J	CFR_J	CFR_A	NSR_A	NSA_A	NSB_J	NSC_A	NSS_A	NPO_A	CPL_A	SPA_J	SPA_A	CAD2_J	CAD1_J	CAD3_A	NMO_A	NMO_J	CMO_J	CAN_A	CAN_J	CMO_A	SMO_J	MMO_A	TOR_A	TAR_A	LYG_A	ADR_A	ION_A	AEG_J	AEG_A
	BRC_J		0.0034	0.0042	0.0045	0.0038	0.0042	0.0038	0.0055	0.0033	0.0081	0.0046	0.0051	0.0041	0.0044	0.0048	0.0058	0.0041	0.004	0.0044	0.0047	0.0048	0.0051	0.0155	0.0151	0.0074	0.0062	0.0054	0.0052	0.0073	0.0057	0.0077	0.0107	0.0118	0.0118
	ENC_A	0.0034		0.0035	0.0036	0.0026	0.0036	0.0032	0.004	0.0027	0.0064	0.0034	0.0036	0.0037	0.0036	0.0045	0.0043	0.0034	0.0033	0.0031	0.0041	0.0033	0.004	0.0144	0.0136	0.0054	0.0052	0.004	0.0039	0.0065	0.0047	0.0065	0.0094	0.0107	0.0099
	ENC_J	0.0042	0.0035		0.0051	0.0035	0.0041	0.0042	0.0051	0.0042	0.0088	0.005	0.0047	0.0051	0.0046	0.005	0.0056	0.0046	0.0039	0.0039	0.0057	0.0049	0.0044	0.0149	0.0148	0.0079	0.007	0.0052	0.0054	0.0068	0.0054	0.0072	0.0107	0.0116	0.0113
	NFR_A	0.0045	0.0036	0.0051		0.0045	0.0046	0.0045	0.006	0.0042	0.0089	0.0051	0.0056	0.0056	0.0052	0.0057	0.0062	0.0048	0.0045	0.0043	0.006	0.0053	0.0053	0.0153	0.0157	0.0076	0.0066	0.0057	0.0058	0.0078	0.0059	0.0082	0.0111	0.012	0.0118
	NFR_J	0.0038	0.0026	0.0035	0.0045		0.0039	0.0037	0.0045	0.0035	0.0083	0.0043	0.0042	0.0042	0.0039	0.0044	0.0054	0.0043	0.0036	0.0034	0.005	0.0041	0.0045	0.0151	0.0145	0.0064	0.0059	0.0054	0.0049	0.0069	0.0054	0.0072	0.0103	0.0117	0.0112
	CFR_J	0.0042	0.0036	0.0041	0.0046	0.0039		0.0036	0.0057	0.0036	0.0078	0.0053	0.0047	0.0043	0.0049	0.0045	0.0058	0.0046	0.0043	0.0039	0.0054	0.0044	0.0049	0.0145	0.0146	0.0067	0.0069	0.0055	0.0049	0.0072	0.0054	0.0071	0.0104	0.0113	0.011
	CFR_A	0.0038	0.0032	0.0042	0.0045	0.0037	0.0036		0.0045	0.0038	0.0073	0.0041	0.0043	0.0046	0.0039	0.0051	0.0054	0.0046	0.0038	0.0042	0.0049	0.0041	0.0049	0.0149	0.0144	0.0067	0.0058	0.0044	0.0051	0.0069	0.0048	0.0069	0.0099	0.0108	0.0109
	NSR_A	0.0055	0.004	0.0051	0.006	0.0045	0.0057	0.0045		0.005	0.0083	0.0053	0.0054	0.0057	0.0057	0.0057	0.0062	0.0061	0.0049	0.0047	0.0059	0.0052	0.0058	0.0164	0.0152	0.0071	0.0071	0.0057	0.0062	0.0075	0.0062	0.0078	0.0109	0.0113	0.0116
	NSA_A	0.0033	0.0027	0.0042	0.0042	0.0035	0.0036	0.0038	0.005		0.0074	0.0039	0.0047	0.005	0.0046	0.0044	0.0046	0.0044	0.0039	0.0035	0.0049	0.0041	0.0047	0.0147	0.0147	0.0064	0.0059	0.0046	0.0049	0.0068	0.0046	0.0072	0.0102	0.0112	0.0113
	NSB_J	0.0081	0.0064	0.0088	0.0089	0.0083	0.0078	0.0073	0.0083	0.0074		0.0075	0.0076	0.0097	0.0092	0.0095	0.0088	0.0097	0.0084	0.0079	0.0083	0.0072	0.0093	0.0183	0.0167	0.0096	0.0101	0.0083	0.0093	0.0103	0.0087	0.012	0.0137	0.0154	0.0153
	NSC_A	0.0046	0.0034	0.005	0.0051	0.0043	0.0053	0.0041	0.0053	0.0039	0.0075		0.0046	0.0059	0.005	0.0057	0.0054	0.0055	0.0047	0.0041	0.0051	0.0043	0.0058	0.0148	0.0136	0.0072	0.0069	0.005	0.0051	0.0072	0.0056	0.0073	0.0098	0.0106	0.011
	NSS_A	0.0051	0.0036	0.0047	0.0056	0.0042	0.0047	0.0043	0.0054	0.0047	0.0076	0.0046		0.0056	0.0055	0.0058	0.0057	0.0056	0.0044	0.0046	0.0052	0.0039	0.0054	0.0152	0.0139	0.007	0.0064	0.0055	0.0058	0.0074	0.0051	0.0073	0.0097	0.0112	0.0112
	NPO_A	0.0041	0.0037	0.0051	0.0056	0.0042	0.0043	0.0046	0.0057	0.005	0.0097	0.0059	0.0056		0.0053	0.0052	0.0058	0.0047	0.0049	0.0045	0.0061	0.0052	0.0053	0.0162	0.0159	0.0077	0.0068	0.0059	0.0062	0.0079	0.0063	0.0075	0.0107	0.012	0.0118
	CPL_A	0.0044	0.0036	0.0046	0.0052	0.0039	0.0049	0.0039	0.0057	0.0046	0.0092	0.005	0.0055	0.0053		0.0048	0.006	0.0048	0.0045	0.0041	0.0057	0.005	0.0054	0.015	0.0147	0.0075	0.0069	0.0061	0.0052	0.0073	0.0059	0.0066	0.0103	0.0115	0.0106
	SPA_J	0.0048	0.0045	0.005	0.0057	0.0044	0.0045	0.0051	0.0057	0.0044	0.0095	0.0057	0.0058	0.0052	0.0048		0.0061	0.0049	0.0048	0.005	0.0058	0.0052	0.0062	0.0154	0.0151	0.0075	0.0075	0.0063	0.0054	0.0071	0.0056	0.0064	0.0097	0.0106	0.0099
	SPA_A	0.0058	0.0043	0.0056	0.0062	0.0054	0.0058	0.0054	0.0062	0.0046	0.0088	0.0054	0.0057	0.0058	0.006	0.0061		0.0063	0.0052	0.0052	0.006	0.0052	0.0064	0.0163	0.0151	0.0078	0.0073	0.0061	0.0064	0.0081	0.0062	0.007	0.0108	0.0115	0.0113
	CAD2_J	0.0041	0.0034	0.0046	0.0048	0.0043	0.0046	0.0046	0.0061	0.0044	0.0097	0.0055	0.0056	0.0047	0.0048	0.0049	0.0063		0.0044	0.0044	0.0066	0.0053	0.0057	0.0159	0.0162	0.0072	0.0073	0.0056	0.0054	0.0074	0.0063	0.0071	0.0102	0.0107	0.0105
	CAD1_J	0.004	0.0033	0.0039	0.0045	0.0036	0.0043	0.0038	0.0049	0.0039	0.0084	0.0047	0.0044	0.0049	0.0045	0.0048	0.0052	0.0044		0.0038	0.005	0.004	0.0051	0.0151	0.0142	0.0065	0.0062	0.0049	0.0043	0.0069	0.0049	0.0061	0.009	0.0103	0.0106
	CAD3_A	0.0044	0.0031	0.0039	0.0043	0.0034	0.0039	0.0042	0.0047	0.0035	0.0079	0.0041	0.0046	0.0045	0.0041	0.005	0.0052	0.0044	0.0038		0.0051	0.0045	0.0049	0.0143	0.0134	0.0068	0.0059	0.0043	0.0045	0.0062	0.0044	0.0062	0.0091	0.0097	0.0103
	NMO_A	0.0047	0.0041	0.0057	0.006	0.005	0.0054	0.0049	0.0059	0.0049	0.0083	0.0051	0.0052	0.0061	0.0057	0.0058	0.006	0.0066	0.005	0.0051		0.0045	0.0057	0.0151	0.014	0.0067	0.007	0.0053	0.0059	0.0077	0.0055	0.0068	0.0094	0.0105	0.0103
	NMO_J	0.0048	0.0033	0.0049	0.0053	0.0041	0.0044	0.0041	0.0052	0.0041	0.0072	0.0043	0.0039	0.0052	0.005	0.0052	0.0052	0.0053	0.004	0.0045	0.0045		0.0052	0.0151	0.0136	0.007	0.0062	0.0042	0.0047	0.0072	0.0049	0.0073	0.0093	0.0107	0.0106
	CMO_J	0.0051	0.004	0.0044	0.0053	0.0045	0.0049	0.0049	0.0058	0.0047	0.0093	0.0058	0.0054	0.0053	0.0054	0.0062	0.0064	0.0057	0.0051	0.0049	0.0057	0.0052		0.0157	0.0155	0.0077	0.0069	0.0057	0.0061	0.0082	0.0059	0.0074	0.0112	0.012	0.0117
	CAN_A	0.0155	0.0144	0.0149	0.0153	0.0151	0.0145	0.0149	0.0164	0.0147	0.0183	0.0148	0.0152	0.0162	0.015	0.0154	0.0163	0.0159	0.0151	0.0143	0.0151	0.0151	0.0157		0.0086	0.0177	0.0171	0.0157	0.0145	0.016	0.0146	0.0145	0.0168	0.0173	0.0177
	CAN_J	0.0151	0.0136	0.0148	0.0157	0.0145	0.0146	0.0144	0.0152	0.0147	0.0167	0.0136	0.0139	0.0159	0.0147	0.0151	0.0151	0.0162	0.0142	0.0134	0.014	0.0136	0.0155	0.0086		0.0166	0.0173	0.0146	0.0138	0.0157	0.0138	0.0143	0.0161	0.017	0.0176
	CMO_A	0.0074	0.0054	0.0079	0.0076	0.0064	0.0067	0.0067	0.0071	0.0064	0.0096	0.0072	0.007	0.0077	0.0075	0.0075	0.0078	0.0072	0.0065	0.0068	0.0067	0.007	0.0077	0.0177	0.0166		0.0086	0.0073	0.0077	0.0095	0.0077	0.0093	0.0124	0.0134	0.013
	SMO_J	0.0062	0.0052	0.007	0.0066	0.0059	0.0069	0.0058	0.0071	0.0059	0.0101	0.0069	0.0064	0.0068	0.0069	0.0075	0.0073	0.0073	0.0062	0.0059	0.007	0.0062	0.0069	0.0171	0.0173	0.0086		0.0073	0.0079	0.0095	0.0077	0.0095	0.0124	0.0135	0.0135
	MMO_A	0.0054	0.004	0.0052	0.0057	0.0054	0.0055	0.0044	0.0057	0.0046	0.0083	0.005	0.0055	0.0059	0.0061	0.0063	0.0061	0.0056	0.0049	0.0043	0.0053	0.0042	0.0057	0.0157	0.0146	0.0073	0.0073		0.0059	0.007	0.0054	0.0076	0.0105	0.0112	0.0115
	TOR_A	0.0052	0.0039	0.0054	0.0058	0.0049	0.0049	0.0051	0.0062	0.0049	0.0093	0.0051	0.0058	0.0062	0.0052	0.0054	0.0064	0.0054	0.0043	0.0045	0.0059	0.0047	0.0061	0.0145	0.0138	0.0077	0.0079	0.0059		0.0065	0.0045	0.0051	0.0074	0.0087	0.0086
	TAR_A	0.0073	0.0065	0.0068	0.0078	0.0069	0.0072	0.0069	0.0075	0.0068	0.0103	0.0072	0.0074	0.0079	0.0073	0.0071	0.0081	0.0074	0.0069	0.0062	0.0077	0.0072	0.0082	0.016	0.0157	0.0095	0.0095	0.007	0.0065		0.0068	0.0065	0.0093	0.0097	0.0102
	LYG_A	0.0057	0.0047	0.0054	0.0059	0.0054	0.0054	0.0048	0.0062	0.0046	0.0087	0.0056	0.0051	0.0063	0.0059	0.0056	0.0062	0.0063	0.0049	0.0044	0.0055	0.0049	0.0059	0.0146	0.0138	0.0077	0.0077	0.0054	0.0045	0.0068		0.0053	0.008	0.0088	0.0091
	ADR_A	0.0077	0.0065	0.0072	0.0082	0.0072	0.0071	0.0069	0.0078	0.0072	0.012	0.0073	0.0073	0.0075	0.0066	0.0064	0.007	0.0071	0.0061	0.0062	0.0068	0.0073	0.0074	0.0145	0.0143	0.0093	0.0095	0.0076	0.0051	0.0065	0.0053		0.006	0.0061	0.0066
	ION_A	0.0107	0.0094	0.0107	0.0111	0.0103	0.0104	0.0099	0.0109	0.0102	0.0137	0.0098	0.0097	0.0107	0.0103	0.0097	0.0108	0.0102	0.009	0.0091	0.0094	0.0093	0.0112	0.0168	0.0161	0.0124	0.0124	0.0105	0.0074	0.0093	0.008	0.006		0.0065	0.0076
	AEG_J	0.0118	0.0107	0.0116	0.012	0.0117	0.0113	0.0108	0.0113	0.0112	0.0154	0.0106	0.0112	0.012	0.0115	0.0106	0.0115	0.0107	0.0103	0.0097	0.0105	0.0107	0.012	0.0173	0.017	0.0134	0.0135	0.0112	0.0087	0.0097	0.0088	0.0061	0.0065		0.0077
	AEG_A	0.0118	0.0099	0.0113	0.0118	0.0112	0.011	0.0109	0.0116	0.0113	0.0153	0.011	0.0112	0.0118	0.0106	0.0099	0.0113	0.0105	0.0106	0.0103	0.0103	0.0106	0.0117	0.0177	0.0176	0.013	0.0135	0.0115	0.0086	0.0102	0.0091	0.0066	0.0076	0.0077
	Max.	0.0183
	Min.	0.0026
	Avg.	0.00747456
	Std. Dev.	0.00362405
Soft_Filtered		BRC_J	ENC_A	ENC_J	NFR_A	NFR_J	CFR_J	CFR_A	NSR_A	NSA_A	NSB_J	NSC_A	NSS_A	NPO_A	CPL_A	SPA_J	SPA_A	CAD2_J	CAD1_J	CAD3_A	NMO_A	NMO_J	CMO_J	CAN_A	CAN_J	CMO_A	SMO_J	MMO_A	TOR_A	TAR_A	LYG_A	ADR_A	ION_A	AEG_J	AEG_A
	BRC_J	0	0.00516042	0.00419565	0.00559535	0.00591826	0.0052733	0.00554495	0.0107393	0.00563796	0.0092791	0.0122104	0.0130824	0.0139818	0.0131306	0.0132489	0.0138978	0.0150846	0.0150298	0.0145584	0.0151085	0.0137044	0.0179174	0.0679771	0.0561567	0.0183804	0.0509973	0.0194107	0.0386034	0.0447383	0.0464873	0.0581055	0.0580761	0.0567365	0.0680543
	ENC_A	0.00516042	0	0.00558837	0.00822317	0.00318094	0.00677248	0.00419459	0.00812392	0.00804704	0.00746642	0.0133997	0.013701	0.0190076	0.0152187	0.0140253	0.0144077	0.0154064	0.0139252	0.0149651	0.0163428	0.0145246	0.0164121	0.0638871	0.053471	0.0206334	0.0532135	0.0187806	0.0347934	0.0395639	0.0400633	0.0507685	0.0549304	0.0531295	0.0577523
	ENC_J	0.00419565	0.00558837	0	0.0052066	0.00518807	0.00455714	0.00564603	0.00885984	0.00610688	0.010554	0.00894702	0.009975	0.011403	0.0103233	0.0106929	0.0112665	0.0127013	0.0114983	0.0114801	0.0119115	0.0110596	0.0144169	0.0689391	0.0571458	0.0157591	0.0460058	0.016721	0.0403596	0.0462751	0.0452878	0.0587158	0.0588392	0.0582908	0.0680709
	NFR_A	0.00559535	0.00822317	0.0052066	0	0.00663266	0.00420162	0.00578037	0.0112055	0.0054824	0.0118571	0.00938968	0.0104795	0.0103543	0.00895014	0.00993174	0.00994438	0.0112383	0.0112616	0.0102626	0.0108046	0.00996912	0.0156915	0.0669036	0.0545489	0.0147787	0.0458796	0.0144991	0.0388719	0.0444746	0.0450019	0.0590128	0.0579767	0.0566329	0.0689142
	NFR_J	0.00591826	0.00318094	0.00518807	0.00663266	0	0.00513116	0.00315954	0.00692391	0.00635001	0.00942179	0.0117975	0.0112611	0.0167228	0.0109343	0.0112508	0.0119406	0.0115786	0.00973796	0.0120539	0.0136664	0.0114478	0.0154759	0.0604942	0.0511417	0.018318	0.0516146	0.0148675	0.0327893	0.0376802	0.0379622	0.0499449	0.0536591	0.0517338	0.0559781
	CFR_J	0.0052733	0.00677248	0.00455714	0.00420162	0.00513116	0	0.00457653	0.00837282	0.0053402	0.0115758	0.00767956	0.00804356	0.0100479	0.00800585	0.00876956	0.0102505	0.0114627	0.0101949	0.00907468	0.0103904	0.00872056	0.0146675	0.0695497	0.0570221	0.0139617	0.0439725	0.0153164	0.0405436	0.045549	0.0459793	0.0600701	0.0573363	0.0560925	0.0687227
	CFR_A	0.00554495	0.00419459	0.00564603	0.00578037	0.00315954	0.00457653	0	0.00667883	0.00513775	0.00918171	0.00996253	0.0103299	0.0131523	0.00938881	0.00958855	0.00959106	0.0113921	0.00873828	0.010098	0.0111857	0.00932213	0.01343	0.0627399	0.0510073	0.0156925	0.046538	0.0132985	0.0347323	0.0388723	0.0393205	0.053556	0.0557096	0.0533099	0.0606242
	NSR_A	0.0107393	0.00812392	0.00885984	0.0112055	0.00692391	0.00837282	0.00667883	0	0.0114881	0.0142949	0.00877926	0.00806751	0.0147142	0.010662	0.0114792	0.011235	0.0127679	0.00830401	0.011377	0.0134093	0.0111935	0.0118854	0.0719257	0.0601249	0.0143452	0.0427782	0.015909	0.0448982	0.0472394	0.0445077	0.062908	0.0633825	0.0605168	0.0663734
	NSA_A	0.00563796	0.00804704	0.00610688	0.0054824	0.00635001	0.0053402	0.00513775	0.0114881	0	0.00995272	0.0104985	0.0114287	0.0109703	0.00994593	0.00960039	0.0103748	0.0120409	0.0109177	0.0104018	0.0100434	0.00944399	0.0157867	0.0629371	0.0508773	0.0169541	0.0504015	0.0133281	0.0356647	0.0408322	0.0415274	0.0560754	0.0557785	0.0547579	0.0678851
	NSB_J	0.0092791	0.00746642	0.010554	0.0118571	0.00942179	0.0115758	0.00918171	0.0142949	0.00995272	0	0.0180609	0.0179433	0.0234648	0.0193416	0.0183406	0.0189925	0.0205037	0.01915	0.0191965	0.0197988	0.0184439	0.0226849	0.0684401	0.0568354	0.0239136	0.0573488	0.021651	0.039613	0.0453528	0.0467277	0.0573522	0.0603626	0.0584646	0.0674004
	NSC_A	0.0122104	0.0133997	0.00894702	0.00938968	0.0117975	0.00767956	0.00996253	0.00877926	0.0104985	0.0180609	0	0.00516964	0.00776802	0.00727345	0.0083374	0.00893419	0.0106691	0.00836291	0.00878808	0.00784773	0.00633567	0.0089006	0.0797939	0.0650597	0.00790004	0.0310186	0.0153814	0.0521601	0.0560899	0.053528	0.0730542	0.0661963	0.0655053	0.0803849
	NSS_A	0.0130824	0.013701	0.009975	0.0104795	0.0112611	0.00804356	0.0103299	0.00806751	0.0114287	0.0179433	0.00516964	0	0.0104686	0.00713726	0.00961802	0.00876483	0.0115328	0.00775002	0.00942313	0.00993115	0.00721454	0.00999871	0.0801082	0.0655114	0.0088137	0.0317402	0.0151755	0.0524991	0.0571493	0.0545745	0.0744759	0.0688363	0.0676124	0.0795789
	NPO_A	0.0139818	0.0190076	0.011403	0.0103543	0.0167228	0.0100479	0.0131523	0.0147142	0.0109703	0.0234648	0.00776802	0.0104686	0	0.00705887	0.00885079	0.00939193	0.0107942	0.010692	0.00844167	0.0082834	0.0077681	0.0124995	0.0798444	0.0646582	0.0120421	0.0368716	0.0143904	0.0519526	0.0561929	0.0521762	0.0727083	0.0665902	0.0668678	0.0833007
	CPL_A	0.0131306	0.0152187	0.0103233	0.00895014	0.0109343	0.00800585	0.00938881	0.010662	0.00994593	0.0193416	0.00727345	0.00713726	0.00705887	0	0.0054599	0.00639126	0.00588216	0.00499086	0.00494008	0.00687412	0.00573027	0.0100926	0.0716897	0.05838	0.00958547	0.0333224	0.00894402	0.0449287	0.049027	0.0452249	0.0628719	0.0605763	0.0600394	0.0704082
	SPA_J	0.0132489	0.0140253	0.0106929	0.00993174	0.0112508	0.00876956	0.00958855	0.0114792	0.00960039	0.0183406	0.0083374	0.00961802	0.00885079	0.0054599	0	0.00606602	0.0059953	0.0055471	0.00449331	0.00661646	0.00551466	0.00967209	0.0646951	0.0513199	0.0114515	0.0375465	0.00837124	0.0375242	0.0419114	0.039287	0.0560986	0.0528571	0.0531342	0.065122
	SPA_A	0.0138978	0.0144077	0.0112665	0.00994438	0.0119406	0.0102505	0.00959106	0.011235	0.0103748	0.0189925	0.00893419	0.00876483	0.00939193	0.00639126	0.00606602	0	0.00633924	0.0050151	0.00536458	0.00716613	0.00573505	0.00984977	0.0629851	0.0501928	0.0111881	0.0380794	0.00772853	0.0374465	0.0417238	0.0384426	0.0568759	0.0550128	0.0545438	0.0641386
	CAD2_J	0.0150846	0.0154064	0.0127013	0.0112383	0.0115786	0.0114627	0.0113921	0.0127679	0.0120409	0.0205037	0.0106691	0.0115328	0.0107942	0.00588216	0.0059953	0.00633924	0	0.00546947	0.00532872	0.00818969	0.00708114	0.00988823	0.0611803	0.049561	0.0126791	0.0403933	0.007533	0.0349135	0.0383681	0.0340622	0.0518392	0.0513231	0.0510688	0.0603749
	CAD1_J	0.0150298	0.0139252	0.0114983	0.0112616	0.00973796	0.0101949	0.00873828	0.00830401	0.0109177	0.01915	0.00836291	0.00775002	0.010692	0.00499086	0.0055471	0.0050151	0.00546947	0	0.0043929	0.00715279	0.00622398	0.00841341	0.0638651	0.0514721	0.0116092	0.0384635	0.00591822	0.0381006	0.0408623	0.035896	0.0542984	0.0557063	0.0544129	0.0603815
	CAD3_A	0.0145584	0.0149651	0.0114801	0.0102626	0.0120539	0.00907468	0.010098	0.011377	0.0104018	0.0191965	0.00878808	0.00942313	0.00844167	0.00494008	0.00449331	0.00536458	0.00532872	0.0043929	0	0.00661259	0.0052581	0.00963408	0.0650919	0.051387	0.0103582	0.0364344	0.00608631	0.0385001	0.0420566	0.0379926	0.0561922	0.0541233	0.053631	0.0645735
	NMO_A	0.0151085	0.0163428	0.0119115	0.0108046	0.0136664	0.0103904	0.0111857	0.0134093	0.0100434	0.0197988	0.00784773	0.00993115	0.0082834	0.00687412	0.00661646	0.00716613	0.00818969	0.00715279	0.00661259	0	0.00503745	0.0102594	0.068462	0.0540855	0.0109045	0.0359419	0.00906992	0.04143	0.0454824	0.0428363	0.0606515	0.0566693	0.0572846	0.07134
	NMO_J	0.0137044	0.0145246	0.0110596	0.00996912	0.0114478	0.00872056	0.00932213	0.0111935	0.00944399	0.0184439	0.00633567	0.00721454	0.0077681	0.00573027	0.00551466	0.00573505	0.00708114	0.00622398	0.0052581	0.00503745	0	0.00843325	0.0680526	0.0531127	0.0090224	0.0342318	0.00919399	0.0414356	0.0461594	0.0425823	0.0620488	0.0569229	0.0570951	0.0695968
	CMO_J	0.0179174	0.0164121	0.0144169	0.0156915	0.0154759	0.0146675	0.01343	0.0118854	0.0157867	0.0226849	0.0089006	0.00999871	0.0124995	0.0100926	0.00967209	0.00984977	0.00988823	0.00841341	0.00963408	0.0102594	0.00843325	0	0.0779496	0.0639087	0.0106301	0.0279332	0.0143251	0.051056	0.0541128	0.0498347	0.0711291	0.0682827	0.067702	0.0775109
	CAN_A	0.0679771	0.0638871	0.0689391	0.0669036	0.0604942	0.0695497	0.0627399	0.0719257	0.0629371	0.0684401	0.0797939	0.0801082	0.0798444	0.0716897	0.0646951	0.0629851	0.0611803	0.0638651	0.0650919	0.068462	0.0680526	0.0779496	0	0.0114747	0.087446	0.146384	0.0572147	0.0274171	0.0302114	0.0329217	0.035572	0.0489073	0.0480464	0.0456658
	CAN_J	0.0561567	0.053471	0.0571458	0.0545489	0.0511417	0.0570221	0.0510073	0.0601249	0.0508773	0.0568354	0.0650597	0.0655114	0.0646582	0.05838	0.0513199	0.0501928	0.049561	0.0514721	0.051387	0.0540855	0.0531127	0.0639087	0.0114747	0	0.0712346	0.125569	0.0447678	0.0261703	0.0291694	0.030554	0.0361365	0.0458416	0.0454602	0.0477881
	CMO_A	0.0183804	0.0206334	0.0157591	0.0147787	0.018318	0.0139617	0.0156925	0.0143452	0.0169541	0.0239136	0.00790004	0.0088137	0.0120421	0.00958547	0.0114515	0.0111881	0.0126791	0.0116092	0.0103582	0.0109045	0.0090224	0.0106301	0.087446	0.0712346	0	0.0260986	0.0178447	0.0601398	0.0646613	0.0613163	0.0829345	0.0753045	0.0742937	0.0888169
	SMO_J	0.0509973	0.0532135	0.0460058	0.0458796	0.0516146	0.0439725	0.046538	0.0427782	0.0504015	0.0573488	0.0310186	0.0317402	0.0368716	0.0333224	0.0375465	0.0380794	0.0403933	0.0384635	0.0364344	0.0359419	0.0342318	0.0279332	0.146384	0.125569	0.0260986	0	0.0483529	0.115807	0.122414	0.117562	0.14281	0.13227	0.131212	0.146475
	MMO_A	0.0194107	0.0187806	0.016721	0.0144991	0.0148675	0.0153164	0.0132985	0.015909	0.0133281	0.021651	0.0153814	0.0151755	0.0143904	0.00894402	0.00837124	0.00772853	0.007533	0.00591822	0.00608631	0.00906992	0.00919399	0.0143251	0.0572147	0.0447678	0.0178447	0.0483529	0	0.0317061	0.0338135	0.0295484	0.0464179	0.050401	0.0500969	0.0571295
	TOR_A	0.0386034	0.0347934	0.0403596	0.0388719	0.0327893	0.0405436	0.0347323	0.0448982	0.0356647	0.039613	0.0521601	0.0524991	0.0519526	0.0449287	0.0375242	0.0374465	0.0349135	0.0381006	0.0385001	0.04143	0.0414356	0.051056	0.0274171	0.0261703	0.0601398	0.115807	0.0317061	0	0.00738211	0.0104106	0.0118892	0.0212844	0.0216406	0.0264603
	TAR_A	0.0447383	0.0395639	0.0462751	0.0444746	0.0376802	0.045549	0.0388723	0.0472394	0.0408322	0.0453528	0.0560899	0.0571493	0.0561929	0.049027	0.0419114	0.0417238	0.0383681	0.0408623	0.0420566	0.0454824	0.0461594	0.0541128	0.0302114	0.0291694	0.0646613	0.122414	0.0338135	0.00738211	0	0.00881846	0.0121276	0.0241866	0.024299	0.0268013
	LYG_A	0.0464873	0.0400633	0.0452878	0.0450019	0.0379622	0.0459793	0.0393205	0.0445077	0.0415274	0.0467277	0.053528	0.0545745	0.0521762	0.0452249	0.039287	0.0384426	0.0340622	0.035896	0.0379926	0.0428363	0.0425823	0.0498347	0.0329217	0.030554	0.0613163	0.117562	0.0295484	0.0104106	0.00881846	0	0.0123513	0.0253658	0.0260994	0.0239034
	ADR_A	0.0581055	0.0507685	0.0587158	0.0590128	0.0499449	0.0600701	0.053556	0.062908	0.0560754	0.0573522	0.0730542	0.0744759	0.0727083	0.0628719	0.0560986	0.0568759	0.0518392	0.0542984	0.0561922	0.0606515	0.0620488	0.0711291	0.035572	0.0361365	0.0829345	0.14281	0.0464179	0.0118892	0.0121276	0.0123513	0	0.0195399	0.0196087	0.0162293
	ION_A	0.0580761	0.0549304	0.0588392	0.0579767	0.0536591	0.0573363	0.0557096	0.0633825	0.0557785	0.0603626	0.0661963	0.0688363	0.0665902	0.0605763	0.0528571	0.0550128	0.0513231	0.0557063	0.0541233	0.0566693	0.0569229	0.0682827	0.0489073	0.0458416	0.0753045	0.13227	0.050401	0.0212844	0.0241866	0.0253658	0.0195399	0	0.00748083	0.0246846
	AEG_J	0.0567365	0.0531295	0.0582908	0.0566329	0.0517338	0.0560925	0.0533099	0.0605168	0.0547579	0.0584646	0.0655053	0.0676124	0.0668678	0.0600394	0.0531342	0.0545438	0.0510688	0.0544129	0.053631	0.0572846	0.0570951	0.067702	0.0480464	0.0454602	0.0742937	0.131212	0.0500969	0.0216406	0.024299	0.0260994	0.0196087	0.00748083	0	0.0226303
	AEG_A	0.0680543	0.0577523	0.0680709	0.0689142	0.0559781	0.0687227	0.0606242	0.0663734	0.0678851	0.0674004	0.0803849	0.0795789	0.0833007	0.0704082	0.065122	0.0641386	0.0603749	0.0603815	0.0645735	0.07134	0.0695968	0.0775109	0.0456658	0.0477881	0.0888169	0.146475	0.0571295	0.0264603	0.0268013	0.0239034	0.0162293	0.0246846	0.0226303	0
	Max.	0.146475
	Min.	0
	Avg.	0.0304093
	Std. Dev.	0.0263075
Outliers_Only		BRC_J	ENC_A	ENC_J	NFR_A	NFR_J	CFR_J	CFR_A	NSR_A	NSA_A	NSB_J	NSC_A	NSS_A	NPO_A	CPL_A	SPA_J	SPA_A	CAD2_J	CAD1_J	CAD3_A	NMO_A	NMO_J	CMO_J	CAN_A	CAN_J	CMO_A	SMO_J	MMO_A	TOR_A	TAR_A	LYG_A	ADR_A	ION_A	AEG_J	AEG_A
	BRC_J		0.0038	0.0012	0.0034	0.0052	0.0036	0.0044	0.013	0.0049	0.0062	0.0148	0.0166	0.02	0.0181	0.0171	0.0183	0.02	0.022	0.0203	0.0197	0.0185	0.0245	0.1152	0.0915	0.0256	0.0854	0.0286	0.0694	0.0767	0.0794	0.1026	0.0976	0.0957	0.1216
	ENC_A	0.0038		0.004	0.01	0.0013	0.0076	0.0032	0.0091	0.0108	0.0049	0.0199	0.0199	0.0304	0.0235	0.0201	0.0212	0.0218	0.0205	0.0233	0.0241	0.0217	0.024	0.1071	0.0861	0.0314	0.0929	0.0287	0.0611	0.0664	0.0675	0.0885	0.0919	0.0881	0.1026
	ENC_J	0.0012	0.004		0.0037	0.0049	0.0021	0.0043	0.0087	0.0054	0.0082	0.0095	0.0111	0.0142	0.0133	0.0126	0.0137	0.0157	0.0151	0.0149	0.0142	0.0137	0.0179	0.1162	0.0922	0.0203	0.0764	0.0229	0.0715	0.0775	0.0769	0.1026	0.0989	0.0973	0.1198
	NFR_A	0.0034	0.01	0.0037		0.0078	0.0019	0.0051	0.0134	0.0044	0.0114	0.0107	0.0118	0.0123	0.0097	0.0113	0.0119	0.0126	0.0153	0.0118	0.0119	0.0117	0.0207	0.113	0.088	0.0187	0.0754	0.02	0.0679	0.0754	0.0768	0.1032	0.0961	0.0951	0.1229
	NFR_J	0.0052	0.0013	0.0049	0.0078		0.005	0.0005	0.0072	0.0079	0.0079	0.0166	0.015	0.0254	0.0158	0.015	0.0153	0.0153	0.0133	0.0169	0.0194	0.0157	0.0208	0.1019	0.0816	0.0272	0.0888	0.0209	0.0573	0.0621	0.0632	0.0865	0.089	0.0858	0.0986
	CFR_J	0.0036	0.0076	0.0021	0.0019	0.005		0.0027	0.0091	0.0048	0.0106	0.0086	0.0093	0.0116	0.0092	0.01	0.0117	0.0143	0.0136	0.0117	0.0123	0.01	0.0191	0.1171	0.0925	0.0184	0.0739	0.0207	0.0712	0.0774	0.0784	0.1051	0.0963	0.0946	0.1212
	CFR_A	0.0044	0.0032	0.0043	0.0051	0.0005	0.0027		0.0067	0.0057	0.0083	0.013	0.0124	0.0186	0.012	0.0108	0.0122	0.0137	0.0113	0.013	0.0138	0.0113	0.0178	0.1054	0.083	0.0226	0.0796	0.0179	0.0615	0.0661	0.0666	0.0931	0.0928	0.0899	0.1067
	NSR_A	0.013	0.0091	0.0087	0.0134	0.0072	0.0091	0.0067		0.0163	0.0168	0.0099	0.0083	0.0214	0.0132	0.0141	0.0133	0.0153	0.0102	0.015	0.019	0.0142	0.0134	0.122	0.0995	0.0183	0.0711	0.0219	0.0789	0.0815	0.0764	0.1096	0.107	0.1021	0.1176
	NSA_A	0.0049	0.0108	0.0054	0.0044	0.0079	0.0048	0.0057	0.0163		0.0096	0.0132	0.0149	0.0132	0.0124	0.011	0.0128	0.0153	0.0155	0.013	0.011	0.0114	0.0219	0.1056	0.0807	0.0235	0.0851	0.0176	0.0627	0.0694	0.0716	0.0975	0.0929	0.0915	0.1205
	NSB_J	0.0062	0.0049	0.0082	0.0114	0.0079	0.0106	0.0083	0.0168	0.0096		0.0228	0.0227	0.032	0.0254	0.023	0.0241	0.0257	0.0257	0.0251	0.0259	0.0237	0.0295	0.1121	0.0891	0.0331	0.093	0.0307	0.0665	0.074	0.0776	0.0977	0.0985	0.0959	0.1158
	NSC_A	0.0148	0.0199	0.0095	0.0107	0.0166	0.0086	0.013	0.0099	0.0132	0.0228		0.0022	0.0079	0.0058	0.0079	0.0085	0.0112	0.0099	0.0087	0.0077	0.0053	0.0079	0.1369	0.1074	0.0056	0.0494	0.0199	0.0929	0.0982	0.0932	0.1293	0.114	0.1127	0.1432
	NSS_A	0.0166	0.0199	0.0111	0.0118	0.015	0.0093	0.0124	0.0083	0.0149	0.0227	0.0022		0.0115	0.0059	0.0098	0.008	0.0119	0.0079	0.0094	0.0097	0.0064	0.0086	0.1345	0.1066	0.0069	0.0496	0.0192	0.0926	0.0972	0.0928	0.1284	0.1165	0.1135	0.1394
	NPO_A	0.02	0.0304	0.0142	0.0123	0.0254	0.0116	0.0186	0.0214	0.0132	0.032	0.0079	0.0115		0.0075	0.0089	0.0117	0.0132	0.0146	0.0094	0.0079	0.0076	0.0155	0.1361	0.1059	0.0141	0.0602	0.0195	0.0932	0.0976	0.0916	0.1296	0.1143	0.1156	0.15
	CPL_A	0.0181	0.0235	0.0133	0.0097	0.0158	0.0092	0.012	0.0132	0.0124	0.0254	0.0058	0.0059	0.0075		0.0034	0.0042	0.0043	0.0041	0.0028	0.0054	0.0027	0.011	0.1211	0.0935	0.0098	0.0538	0.0099	0.0793	0.0845	0.0787	0.1119	0.1018	0.1011	0.1252
	SPA_J	0.0171	0.0201	0.0126	0.0113	0.015	0.01	0.0108	0.0141	0.011	0.023	0.0079	0.0098	0.0089	0.0034		0.0032	0.0027	0.0042	0.0011	0.0041	0.0024	0.0089	0.1065	0.0798	0.0119	0.0602	0.0069	0.0651	0.0702	0.0661	0.0977	0.0886	0.0895	0.1136
	SPA_A	0.0183	0.0212	0.0137	0.0119	0.0153	0.0117	0.0122	0.0133	0.0128	0.0241	0.0085	0.008	0.0117	0.0042	0.0032		0.0027	0.0033	0.0019	0.0054	0.0032	0.0083	0.1035	0.0783	0.0119	0.0613	0.0058	0.0645	0.0693	0.064	0.0981	0.0915	0.0914	0.1122
	CAD2_J	0.02	0.0218	0.0157	0.0126	0.0153	0.0143	0.0137	0.0153	0.0153	0.0257	0.0112	0.0119	0.0132	0.0043	0.0027	0.0027		0.0035	0.0029	0.0065	0.0045	0.0086	0.0999	0.0749	0.0136	0.0649	0.0054	0.06	0.0634	0.0574	0.0904	0.0854	0.0854	0.1055
	CAD1_J	0.022	0.0205	0.0151	0.0153	0.0133	0.0136	0.0113	0.0102	0.0155	0.0257	0.0099	0.0079	0.0146	0.0041	0.0042	0.0033	0.0035		0.0033	0.007	0.0044	0.0082	0.1072	0.083	0.0142	0.0638	0.0049	0.0672	0.0693	0.0621	0.0965	0.0944	0.0932	0.1074
	CAD3_A	0.0203	0.0233	0.0149	0.0118	0.0169	0.0117	0.013	0.015	0.013	0.0251	0.0087	0.0094	0.0094	0.0028	0.0011	0.0019	0.0029	0.0033		0.0044	0.0032	0.0097	0.1086	0.0815	0.011	0.059	0.0044	0.067	0.0711	0.0655	0.0991	0.091	0.0917	0.1154
	NMO_A	0.0197	0.0241	0.0142	0.0119	0.0194	0.0123	0.0138	0.019	0.011	0.0259	0.0077	0.0097	0.0079	0.0054	0.0041	0.0054	0.0065	0.007	0.0044		0.0023	0.0104	0.1133	0.0849	0.0126	0.0591	0.0087	0.0714	0.0765	0.0725	0.1052	0.0948	0.0967	0.1251
	NMO_J	0.0185	0.0217	0.0137	0.0117	0.0157	0.01	0.0113	0.0142	0.0114	0.0237	0.0053	0.0064	0.0076	0.0027	0.0024	0.0032	0.0045	0.0044	0.0032	0.0023		0.0072	0.1129	0.0848	0.0087	0.0559	0.0093	0.0723	0.078	0.0734	0.1079	0.0956	0.0963	0.1222
	CMO_J	0.0245	0.024	0.0179	0.0207	0.0208	0.0191	0.0178	0.0134	0.0219	0.0295	0.0079	0.0086	0.0155	0.011	0.0089	0.0083	0.0086	0.0082	0.0097	0.0104	0.0072		0.1298	0.1017	0.0094	0.0447	0.0175	0.0885	0.0919	0.084	0.1232	0.115	0.1132	0.1344
	CAN_A	0.1152	0.1071	0.1162	0.113	0.1019	0.1171	0.1054	0.122	0.1056	0.1121	0.1369	0.1345	0.1361	0.1211	0.1065	0.1035	0.0999	0.1072	0.1086	0.1133	0.1129	0.1298		0.0093	0.1467	0.2469	0.0914	0.0355	0.0379	0.0422	0.0475	0.0691	0.0696	0.0685
	CAN_J	0.0915	0.0861	0.0922	0.088	0.0816	0.0925	0.083	0.0995	0.0807	0.0891	0.1074	0.1066	0.1059	0.0935	0.0798	0.0783	0.0749	0.083	0.0815	0.0849	0.0848	0.1017	0.0093		0.1159	0.21	0.0674	0.032	0.0364	0.0385	0.049	0.063	0.0649	0.0728
	CMO_A	0.0256	0.0314	0.0203	0.0187	0.0272	0.0184	0.0226	0.0183	0.0235	0.0331	0.0056	0.0069	0.0141	0.0098	0.0119	0.0119	0.0136	0.0142	0.011	0.0126	0.0087	0.0094	0.1467	0.1159		0.038	0.0239	0.1051	0.111	0.1051	0.1431	0.1267	0.1251	0.1552
	SMO_J	0.0854	0.0929	0.0764	0.0754	0.0888	0.0739	0.0796	0.0711	0.0851	0.093	0.0494	0.0496	0.0602	0.0538	0.0602	0.0613	0.0649	0.0638	0.059	0.0591	0.0559	0.0447	0.2469	0.21	0.038		0.0812	0.2016	0.2092	0.2019	0.2446	0.2249	0.2232	0.2526
	MMO_A	0.0286	0.0287	0.0229	0.02	0.0209	0.0207	0.0179	0.0219	0.0176	0.0307	0.0199	0.0192	0.0195	0.0099	0.0069	0.0058	0.0054	0.0049	0.0044	0.0087	0.0093	0.0175	0.0914	0.0674	0.0239	0.0812		0.0527	0.0551	0.0479	0.0798	0.0818	0.0833	0.0995
	TOR_A	0.0694	0.0611	0.0715	0.0679	0.0573	0.0712	0.0615	0.0789	0.0627	0.0665	0.0929	0.0926	0.0932	0.0793	0.0651	0.0645	0.06	0.0672	0.067	0.0714	0.0723	0.0885	0.0355	0.032	0.1051	0.2016	0.0527		0.0052	0.0124	0.0148	0.0314	0.0335	0.0417
	TAR_A	0.0767	0.0664	0.0775	0.0754	0.0621	0.0774	0.0661	0.0815	0.0694	0.074	0.0982	0.0972	0.0976	0.0845	0.0702	0.0693	0.0634	0.0693	0.0711	0.0765	0.078	0.0919	0.0379	0.0364	0.111	0.2092	0.0551	0.0052		0.0081	0.0141	0.034	0.0353	0.0392
	LYG_A	0.0794	0.0675	0.0769	0.0768	0.0632	0.0784	0.0666	0.0764	0.0716	0.0776	0.0932	0.0928	0.0916	0.0787	0.0661	0.064	0.0574	0.0621	0.0655	0.0725	0.0734	0.084	0.0422	0.0385	0.1051	0.2019	0.0479	0.0124	0.0081		0.0159	0.0375	0.0391	0.036
	ADR_A	0.1026	0.0885	0.1026	0.1032	0.0865	0.1051	0.0931	0.1096	0.0975	0.0977	0.1293	0.1284	0.1296	0.1119	0.0977	0.0981	0.0904	0.0965	0.0991	0.1052	0.1079	0.1232	0.0475	0.049	0.1431	0.2446	0.0798	0.0148	0.0141	0.0159		0.0275	0.0297	0.0217
	ION_A	0.0976	0.0919	0.0989	0.0961	0.089	0.0963	0.0928	0.107	0.0929	0.0985	0.114	0.1165	0.1143	0.1018	0.0886	0.0915	0.0854	0.0944	0.091	0.0948	0.0956	0.115	0.0691	0.063	0.1267	0.2249	0.0818	0.0314	0.034	0.0375	0.0275		0.0052	0.0351
	AEG_J	0.0957	0.0881	0.0973	0.0951	0.0858	0.0946	0.0899	0.1021	0.0915	0.0959	0.1127	0.1135	0.1156	0.1011	0.0895	0.0914	0.0854	0.0932	0.0917	0.0967	0.0963	0.1132	0.0696	0.0649	0.1251	0.2232	0.0833	0.0335	0.0353	0.0391	0.0297	0.0052		0.0309
	AEG_A	0.1216	0.1026	0.1198	0.1229	0.0986	0.1212	0.1067	0.1176	0.1205	0.1158	0.1432	0.1394	0.15	0.1252	0.1136	0.1122	0.1055	0.1074	0.1154	0.1251	0.1222	0.1344	0.0685	0.0728	0.1552	0.2526	0.0995	0.0417	0.0392	0.036	0.0217	0.0351	0.0309
	Max.	0.2526
	Min.	0.001
	Avg.	0.0497217
	Std. Dev.	0.0469
